# Seed variation impacts clustering stability in Single-Cell RNA-Seq and can be mitigated by StAbility-BasEd-Reassignment (SABER)

**DOI:** 10.64898/2026.06.16.732539

**Authors:** Nunzia Zagaria, Giulia Tini, Emanuele Bonetti, Luca Mazzarella

**Affiliations:** Department of Experimental Oncology, IEO, European Institute of Oncology IRCCS, Milan, Italy; Division of Advanced Molecular Diagnostics (DIMA), Department of Experimental Oncology, IEO, European Institute of Oncology IRCCS, Milan, Italy

## Abstract

Single-cell RNA-seq clustering is commonly treated as reproducible once a random seed is fixed, yet the choice of seed itself may alter cell assignments and downstream interpretation. We systematically quantified seed-induced clustering variability by running Louvain and Leiden clustering across 100 seeds in Seurat and Scanpy on 28 single-cell RNA-seq datasets from the Human Cell Atlas and IMMUcan. Using Element-Centric Consistency, we found that seed choice affected a substantial fraction of cells, with Scanpy showing more unstable assignments than Seurat on average, 40.46% versus 26.78% unstable cells, respectively. This increased stability came at a marked computational cost: Seurat required approximately 19-fold higher median memory than Scanpy. Seed-dependent clustering variability also propagated to cell-type annotation, particularly among transcriptionally related populations including macrophage/monocyte, endothelial/epithelial and T/NK cell states. To mitigate this instability, we developed StAbility-BasEd Reassignment (SABER), a Scanpy-based framework that identifies seed-sensitive cells across repeated clusterings and reassigns them to stable cluster cores using cosine similarity. SABER improved clustering quality while preserving annotation concordance and reduced median memory usage 3.5-fold compared with Seurat-Louvain. Our results identify seed choice as an underappreciated source of variability in single-cell analysis and provide a scalable strategy to improve clustering robustness.
