## Supplementary Table 1 for "Seed variation impacts clustering stability in Single-Cell RNA-Seq and can be mitigated by StAbility-BasEd-Reassignment (SABER)"

### Sheet: Sheet1
Project title	Journal	Year	Database	URL	Names	Number of cells	Link database
A proximal-to-distal survey of healthy adult human small intestine and colon epithelium by single-cell transcriptomics	Cellular and Molecular Gastroenterology and Hepatology	2022	HCA	https://www.sciencedirect.com/science/article/pii/S2352345X22000340?via%3Dihub	humanIntestinalEpitheliumAtlas	23185	https://explore.data.humancellatlas.org/projects/73769e0a-5fcd-41f4-9083-41ae08bfa4c1
Circuits between infected macrophages and T cells in SARS-CoV-2 pneumonia	Nature	2021	HCA	https://www.nature.com/articles/s41586-020-03148-w	Budinger-Human	13642	https://explore.data.humancellatlas.org/projects/b91c623b-1945-4727-b167-0a93027b0d3f
Defining human mesenchymal and epithelial heterogeneity in response to oral inflammatory disease	eLife	2021	HCA	https://elifesciences.org/articles/62810	HumanGumsNormalandDiseased	77926	https://explore.data.humancellatlas.org/projects/783c9952-a4ae-4106-a6ce-56f20ce27f88
Human distal lung maps and lineage hierarchies reveal a bipotent progenitor	Nature	2022	HCA	https://www.nature.com/articles/s41586-022-04541-3	LungMapVisium	76214	https://explore.data.humancellatlas.org/projects/e5fe8274-3769-4d7d-aa35-6d33c226ab43
Immune signatures underlying post-acute COVID-19 lung sequelae	Science Immunology	2021	HCA	https://www.science.org/doi/10.1126/sciimmunol.abk1741	Covid19LungSequelae	53079	https://explore.data.humancellatlas.org/projects/fae72d89-4ac4-4aab-9b93-574775e168d4
Lifespan charactarization of the nasal mucosa	nature scientific reports	2021	HCA	https://www.nature.com/articles/s41598-021-95532-3	nasalMucosaLifespan	210560	https://explore.data.humancellatlas.org/projects/8d566d35-d8d3-4975-a351-be5e25e9b2ea
Single-Cell Transcriptomic Analysis of Human Lung Provides Insights into the Pathobiology of Pulmonary Fibrosis.	ATS journal	2018	HCA	https://www.atsjournals.org/doi/10.1164/rccm.201712-2410OC	pulmonaryFibrosisPathobiology	32352	https://explore.data.humancellatlas.org/projects/daf9d982-7ce6-43f6-ab51-272577290606
Single-cell analyses of renal cell cancers reveal insights into tumor microenvironment, cell of origin, and therapy response	PNAS	2021	HCA	https://www.pnas.org/doi/full/10.1073/pnas.2103240118	RenalTumorMicroenvironment	108230	https://explore.data.humancellatlas.org/projects/7c599029-7a3c-4b5c-8e79-e72c9a9a65fe
Single-cell landscape of bronchoalveolar immune cells in patients with COVID-19	Nature medicine	2020	HCA	https://www.nature.com/articles/s41591-020-0901-9	Covid19BALFLandscape	56206	https://explore.data.humancellatlas.org/projects/08fb10df-32e5-456c-9882-e33fcd49077a
Single-cell reconstruction of follicular remodeling in the human adult ovary	Nature communications	2019	HCA	https://www.nature.com/articles/s41467-019-11036-9	Human5Ovary10xChuva	2270	https://explore.data.humancellatlas.org/projects/faeedcb0-e046-4be7-b1ad-80a3eeabb066
Single-cell sequencing unveils distinct immune microenvironment in human chronic pancreatitis	BMJ journals	2021	HCA	https://gut.bmj.com/content/71/9/1831	CPmicroEnvironment	164850	https://explore.data.humancellatlas.org/projects/c5ca43aa-3b2b-4216-8eb3-f57adcbc99a1
Spatial proteogenomics reveals distinct and evolutionarily conserved hepatic macrophage niches	Cell	2022	HCA	https://www.sciencedirect.com/science/article/pii/S0092867421014811?via%3Dihub	hepaticSpatialProteogenomics	14063	https://explore.data.humancellatlas.org/projects/425c2759-db66-4c93-a358-a562c069b1f1
Local and systemic response to SARS-CoV-2 infection in children and adults	Nature	2022	HCA	https://www.nature.com/articles/s41586-021-04345-x	SARSCov2ChildrenAdults	79245	https://explore.data.humancellatlas.org/projects/1538d572-bcb7-426b-8d2c-84f3a7f87bb0
High-Resolution Transcriptomic Landscape of the Human Submandibular Gland.	Sage journals	2023	HCA	https://journals.sagepub.com/doi/10.1177/00220345221147908	OralSubmandibularHoreth	25809	http://explore.data.humancellatlas.org/projects/ccc3b786-1da0-427f-a45f-76306d6143b6
Salivary ZG16B expression loss follows exocrine gland dysfunction related to oral chronic graft-versus-host disease	iPress CellPress	2022	HCA	https://www.sciencedirect.com/science/article/pii/S2589004221015625?via%3Dihub	LabialMinorSalivaryGlandCostaDaSilva	151370	https://explore.data.humancellatlas.org/projects/60109425-a6e6-4be1-a3bc-15de680317d4
Spatial multiomics map of trophoblast development in early pregnancy	Nature	2023	HCA	https://www.nature.com/articles/s41586-023-05869-0	ArutyunyanHumanPlacenta	51392	https://explore.data.humancellatlas.org/projects/aecfd908-674c-4d4e-b36e-0c1ceab02245
Phenotype molding of stromal cells in the lung tumor microenvironment	Nature Medicine	2018	IMMUCAN	https://www.nature.com/articles/s41591-018-0096-5	NSCLC_UNB_10X_EMTAB6149	32455	https://immucanscdb.vital-it.ch/NSCLC_UNB_10X_EMTAB6149
Dissecting the Single-Cell Transcriptome Network Underlying Gastric Premalignant Lesions and Early Gastric Cancer	Cell Reports	2019	IMMUCAN	https://www.cell.com/cell-reports/fulltext/S2211-1247(19)30525-X?_returnURL=https%3A%2F%2Flinkinghub.elsevier.com%2Fretrieve%2Fpii%2FS221112471930525X%3Fshowall%3Dtrue	SC_UNB_10X_GSE134520	33106	https://immucanscdb.vital-it.ch/SC_UNB_10X_GSE134520
Clonal replacement of tumor-specific T cells following PD-1 blockade	Nature Medicine	2019	IMMUCAN	https://www.nature.com/articles/s41392-019-0077-2	BCC_T_10X_GSE123813	57443	https://immucanscdb.vital-it.ch/BCC_T_10X_GSE123813
Single-cell RNA-seq Highlights Intra-Tumoral Heterogeneity and Malignant Progression in Pancreatic Ductal Adenocarcinoma	Cell Research	2019	IMMUCAN	https://www.nature.com/articles/s41422-019-0195-y	PDA_UNB_10X_PRJCA001063	6944	https://immucanscdb.vital-it.ch/PDA_UNB_10X_PRJCA001063
Landscape and Dynamics of Single Immune Cells in Hepatocellular Carcinoma	Cell	2019	IMMUCAN	https://www.cell.com/cell/fulltext/S0092-8674(19)31119-5?_returnURL=https%3A%2F%2Flinkinghub.elsevier.com%2Fretrieve%2Fpii%2FS0092867419311195%3Fshowall%3Dtrue	HCC_IMM_SS2_GSE140228	6585	https://immucanscdb.vital-it.ch/HCC_IMM_SS2_GSE140228
Stalled developmental programs at the root of pediatric brain tumors	Nature Genetics	2019	IMMUCAN	https://www.nature.com/articles/s41588-019-0531-7	MBL_UNB_10X_EGAD00001005129	31608	https://immucanscdb.vital-it.ch/MBL_UNB_10X_EGAD00001005129
Regenerative lineages and immune-mediated pruning in lung cancer metastasis	Nature Medicine	2020	IMMUCAN	https://www.nature.com/articles/s41591-019-0750-6	LUAD_UNB_10X_GSE123902	53253	https://immucanscdb.vital-it.ch/LUAD_UNB_10X_GSE123902
Lineage-dependent gene expression programs influence the immune landscape of colorectal cancer	Nature Genetics	2020	IMMUCAN	https://www.nature.com/articles/s41588-020-0636-z	CRC_UNB_10X_GSE132465	40999	https://immucanscdb.vital-it.ch/CRC_UNB_10X_GSE132465
A pan-cancer blueprint of the heterogeneous tumor microenvironment revealed by single-cell profiling	Cell Research	2020	IMMUCAN	https://www.nature.com/articles/s41422-020-0355-0	BC_UNB_10X_E-MTAB-8107	48584	https://immucanscdb.vital-it.ch/BC_UNB_10X_E-MTAB-8107
Single-cell transcriptomics reveals regulators underlying immune cell diversity and immune subtypes associated with prognosis in nasopharyngeal carcinoma	Cell Research	2020	IMMUCAN	https://www.nature.com/articles/s41422-020-0374-x	NPCA_UNB_10X_GSE150430	33069	https://immucanscdb.vital-it.ch/NPCA_UNB_10X_GSE150430
Tumor and immune reprogramming during immunotherapy in advanced renal cell carcinoma	Cancer Cell	2021	IMMUCAN	https://www.cell.com/cancer-cell/fulltext/S1535-6108(21)00117-3?_returnURL=https%3A%2F%2Flinkinghub.elsevier.com%2Fretrieve%2Fpii%2FS1535610821001173%3Fshowall%3Dtrue	RCC_UNB_10X_SCP1288	16286	https://immucanscdb.vital-it.ch/RCC_UNB_10X_SCP1288
Resolving the immune landscape of human prostate at a single-cell level in health and cancer	Cell Reports	2021	IMMUCAN	https://www.cell.com/cell-reports/fulltext/S2211-1247(21)01628-4?_returnURL=https%3A%2F%2Flinkinghub.elsevier.com%2Fretrieve%2Fpii%2FS2211124721016284%3Fshowall%3Dtrue	PC_UNB_10X_EGAS00001005787		https://immucanscdb.vital-it.ch/PC_UNB_10X_EGAS00001005787
