## Supplementary Table 2 for "Seed variation impacts clustering stability in Single-Cell RNA-Seq and can be mitigated by StAbility-BasEd-Reassignment (SABER)"

dataset	platform	algorithm	unstable_percent	n_unstable_cells	n_cells_total	ecc_median	ecc_IQR	median_n_clusters
Covid19BALFLand	Seurat	Louvain	17.9075106592325	13650	76225	0.93402172937766	0.09854534050412	24
LungMapVisium	Seurat	Louvain	32.0785412841081	19915	62082	0.955957964338235	0.162563026026931	29
humanIntestinal	Seurat	Louvain	46.5334358186011	9081	19515	0.858122387514458	0.18729036148597	20
OralSubmandibul	Seurat	Louvain	63.4138251293618	9559	15074	0.739726093795403	0.25578194225374	17
pulmonaryFibros	Seurat	Louvain	39.2331388288262	26491	67522	0.887304826968932	0.121030906037198	21
RenalTumorMicro	Seurat	Louvain	3.94071146245059	997	25300	0.987599346257991	0.02257850700158	19
HumanGumsNormal	Seurat	Louvain	0.37847318379027	41	10833	0.998352705087719	0.00297209793008402	21
Human5Ovary10xC	Seurat	Louvain	24.552326200362	11531	46965	0.961484086434597	0.146562467579672	14
Budinger-Human	Seurat	Louvain	53.0175600094844	76024	143394	0.839304592722178	0.262069725057047	24
CPmicroEnvironm	Seurat	Louvain	0	0	1541	1	0	10
LabialMinorSali	Seurat	Louvain	1.27249986404916	234	18389	0.991793932682054	0.0206859846016869	19
ArutyunyanHuman	Seurat	Louvain	57.925879788228	13020	22477	0.790219736981049	0.153540976513359	12
BC	Seurat	Louvain	10.4587916778458	4288	40999	0.955950631425917	0.0403699827848319	27
BCC_T	Seurat	Louvain	18.5404458406331	6138	33106	0.934653795919561	0.057894219001706	23
CRC	Seurat	Louvain	16.2957955420352	8678	53253	0.932275125827652	0.1023814007459	19
SARSCov2Childre	Seurat	Louvain	37.7289644603372	5170	13703	0.948608270627016	0.153796435986668	19
nasalMucosaLife	Seurat	Louvain	53.4127873602493	19540	36583	0.802715091713863	0.201888844460477	22
Covid19LungSequ	Seurat	Louvain	35.1458674222772	17613	50114	0.921274035964123	0.155255153907137	15
hepaticSpatialP	Seurat	Louvain	48.2376990809393	57577	119361	0.872779426667763	0.185463088877703	26
HCC	Seurat	Louvain	6.79723502304147	472	6944	0.995212340726572	0.017457280143336	17
LUAD	Seurat	Louvain	25.6643887623386	8112	31608	0.965094716075796	0.142744504873123	20
MBL	Seurat	Louvain	0.455580865603645	30	6585	0.995882994723277	0.00651403799975203	15
NPCA	Seurat	Louvain	27.9001317306109	13555	48584	0.940802067525161	0.173431148352881	32
NSCLC	Seurat	Louvain	5.54171855541719	2848	51392	0.979694496877213	0.0483256217901541	22
PC	Seurat	Louvain	25.561832248557	4163	16286	0.987583772303853	0.189554716313766	16
PDA	Seurat	Louvain	5.57248054593249	3201	57443	0.985321425583994	0.0136735998492641	29
RCC	Seurat	Louvain	23.0638967008376	7627	33069	0.965868229732544	0.100364185281983	15
SC	Seurat	Louvain	51.360345093206	16669	32455	0.749993928583796	0.297114141652701	19
Covid19BALFLand	Seurat	Leiden	58.8953755329616	44893	76225	0.818227045188411	0.135127190814564	21
LungMapVisium	Seurat	Leiden	34.0614026609967	21146	62082	0.948032437095914	0.265177569484444	22
humanIntestinal	Seurat	Leiden	35.4394055854471	6916	19515	0.925503146297853	0.214043053267554	17
OralSubmandibul	Seurat	Leiden	49.2437309274247	7423	15074	0.861849522300913	0.358721109197248	17
pulmonaryFibros	Seurat	Leiden	75.4080151654276	50917	67522	0.70664844491823	0.165851413816845	20
RenalTumorMicro	Seurat	Leiden	0.592885375494071	150	25300	0.986943496528068	0.022085961496229	16
HumanGumsNormal	Seurat	Leiden	1.08926428505492	118	10833	1	5.58659217869684e-05	16
Human5Ovary10xC	Seurat	Leiden	37.2937293729373	17515	46965	0.94326125172053	0.268936079335939	12
Budinger-Human	Seurat	Leiden	68.2992314880678	97937	143394	0.72984616807232	0.31760013880217	21
CPmicroEnvironm	Seurat	Leiden	1.68721609344581	26	1541	0.990868686868687	0.025086576891473	6
LabialMinorSali	Seurat	Leiden	5.62836478329436	1035	18389	0.988550983899824	0.044355748014167	17
ArutyunyanHuman	Seurat	Leiden	71.4063264670552	16050	22477	0.808036196098815	0.185219816413055	11
BC	Seurat	Leiden	9.20754164735725	3775	40999	0.973406370048761	0.090244627899367	24
BCC_T	Seurat	Leiden	29.0007853561288	9601	33106	0.9271379208493	0.20347905982688	19
CRC	Seurat	Leiden	42.9722269167934	22884	53253	0.911546535863577	0.259193672580492	18
SARSCov2Childre	Seurat	Leiden	39.2395825731592	5377	13703	0.911155983121018	0.165875042178199	16
nasalMucosaLife	Seurat	Leiden	46.2701254681136	16927	36583	0.855443813405279	0.297005683773815	18
Covid19LungSequ	Seurat	Leiden	40.0307299357465	20061	50114	0.908160611902341	0.208516088479959	13
hepaticSpatialP	Seurat	Leiden	52.4283476177311	62579	119361	0.83357356413451	0.248072563163258	22
HCC	Seurat	Leiden	2.33294930875576	162	6944	0.996475955857318	0.02027876778127	15
LUAD	Seurat	Leiden	41.9640597317135	13264	31608	0.970643668432684	0.266500908313503	19
MBL	Seurat	Leiden	1.18451025056948	78	6585	0.969911690872153	0.052249431143962	11
NPCA	Seurat	Leiden	24.9629507656842	12128	48584	0.981201601089185	0.142893952121457	29
NSCLC	Seurat	Leiden	15.8409869240349	8141	51392	0.937275253070343	0.09354269423341	18
PC	Seurat	Leiden	4.51921896107086	736	16286	0.995600997322113	0.003386316594579	15
PDA	Seurat	Leiden	14.8825792524764	8549	57443	0.985371991840758	0.102908818117185	24
RCC	Seurat	Leiden	8.75139859082524	2894	33069	0.95104261333119	0.077132991012574	12
SC	Seurat	Leiden	50.4359882914805	16369	32455	0.796046489438249	0.37219120366907	17
Covid19BALFLand	Scanpy	Louvain	60.6874385044277	46259	76225	0.790346133395193	0.183028246302375	12.5
LungMapVisium	Scanpy	Louvain	61.5460197802906	38209	62082	0.619847512989891	0.382456207848942	16
humanIntestinal	Scanpy	Louvain	57.8939277478862	11298	19515	0.74056832938888	0.27585393351507	15
OralSubmandibul	Scanpy	Louvain	81.8827119543585	12343	15074	0.656409097942907	0.207448604138277	17
pulmonaryFibros	Scanpy	Louvain	73.1924409821984	49421	67522	0.708372215153824	0.271638696292309	12.5
RenalTumorMicro	Scanpy	Louvain	29.3359683794466	7422	25300	0.983077575325718	0.228008209172037	12
HumanGumsNormal	Scanpy	Louvain	5.73248407643312	621	10833	0.984491018599675	0.027587960965658	15
Human5Ovary10xC	Scanpy	Louvain	72.1281805599915	33875	46965	0.753672702909852	0.39602275236312	12
Budinger-Human	Scanpy	Louvain	67.006290360824	96083	143394	0.629815561522124	0.370469735789641	15
CPmicroEnvironm	Scanpy	Louvain	15.8987670343933	245	1541	0.934212614388828	0.0792111205743611	11
LabialMinorSali	Scanpy	Louvain	20.7787264125292	3821	18389	0.933172051218084	0.089601746490372	16
ArutyunyanHuman	Scanpy	Louvain	99.7864483694443	22429	22477	0.638248457655964	0.189219588869943	10
BC	Scanpy	Louvain	40.0302446401132	16412	40999	0.885010488808694	0.164846110411494	19
BCC_T	Scanpy	Louvain	62.2998852171812	20625	33106	0.781200298528359	0.197791496893343	16
CRC	Scanpy	Louvain	29.5833098604773	15754	53253	0.946018856843306	0.192418862341242	13
SARSCov2Childre	Scanpy	Louvain	38.6995548420054	5303	13703	0.852546237753654	0.204876671476594	12
nasalMucosaLife	Scanpy	Louvain	26.3920400185879	9655	36583	0.930322967064853	0.104120623890843	17
Covid19LungSequ	Scanpy	Louvain	71.7424272658339	35953	50114	0.716207910624836	0.234170655375661	10
hepaticSpatialP	Scanpy	Louvain	52.3998626016873	62545	119361	0.780043448514164	0.206808917446203	21
HCC	Scanpy	Louvain	23.6751152073733	1644	6944	0.954822487056173	0.0713330924021259	12
LUAD	Scanpy	Louvain	53.9578587699317	17055	31608	0.810402120970655	0.332697672637557	14
MBL	Scanpy	Louvain	23.204252088079	1528	6585	0.92594011473186	0.085135936882633	11
NPCA	Scanpy	Louvain	27.1365058455459	13184	48584	0.961025505559601	0.18177294942363	23
NSCLC	Scanpy	Louvain	53.4655199252802	27477	51392	0.809627484979647	0.222512699439879	13
PC	Scanpy	Louvain	10.671742601007	1738	16286	0.965382068156088	0.057768780873565	11
PDA	Scanpy	Louvain	2.87415350869558	1651	57443	0.990788247949084	0.0122600883964861	16
RCC	Scanpy	Louvain	19.1145786083643	6321	33069	0.941446738685284	0.049218946560146	10
SC	Scanpy	Louvain	54.6541364966877	17738	32455	0.749821165387664	0.424837069153348	12
Covid19BALFLand	Scanpy	Leiden	66.8822564775336	50981	76225	0.798205109301076	0.183544462884649	15
LungMapVisium	Scanpy	Leiden	58.8270352114945	36521	62082	0.680028686070868	0.450988057078246	20
humanIntestinal	Scanpy	Leiden	70.3305149884704	13725	19515	0.723712993617602	0.25784482940973	17
OralSubmandibul	Scanpy	Leiden	81.9225155897572	12349	15074	0.669376690532959	0.264384586681594	19
pulmonaryFibros	Scanpy	Leiden	69.9460916442049	47229	67522	0.724807126349081	0.272547469512715	16
RenalTumorMicro	Scanpy	Leiden	34.0237154150198	8608	25300	0.988685629927864	0.184807286191837	14
HumanGumsNormal	Scanpy	Leiden	34.7456844825995	3764	10833	0.995806715806729	0.226847197862542	18
Human5Ovary10xC	Scanpy	Leiden	77.7089321835409	36496	46965	0.713247588522166	0.255565850143684	13
Budinger-Human	Scanpy	Leiden	63.8994658074954	91628	143394	0.672814934007132	0.351308056052269	16
CPmicroEnvironm	Scanpy	Leiden	1.75210902011681	27	1541	0.9901383083495	0.021999750791221	12
LabialMinorSali	Scanpy	Leiden	5.05193322094731	929	18389	0.985959347713549	0.0345501424809139	18
ArutyunyanHuman	Scanpy	Leiden	99.7864483694443	22429	22477	0.619857763087535	0.145595681470781	11
BC	Scanpy	Leiden	28.2958120929779	11601	40999	0.935515214168028	0.149945967789766	25
BCC_T	Scanpy	Leiden	23.8113937050686	7883	33106	0.88654590101515	0.0826477583609581	17
CRC	Scanpy	Leiden	29.3429478151466	15626	53253	0.936786524976511	0.323256762819746	15
SARSCov2Childre	Scanpy	Leiden	58.768152959206	8053	13703	0.815748296184745	0.16897117517211	15
nasalMucosaLife	Scanpy	Leiden	39.6276959243364	14497	36583	0.865304173664893	0.166428340151752	21
Covid19LungSequ	Scanpy	Leiden	70.2618030889572	35211	50114	0.679107115431084	0.27716679277518	10
hepaticSpatialP	Scanpy	Leiden	67.4910565427568	80558	119361	0.793665091465477	0.231776636392852	23
HCC	Scanpy	Leiden	39.3001152073733	2729	6944	0.940602943840766	0.242263451222621	14
LUAD	Scanpy	Leiden	40.8947101999494	12926	31608	0.890634358027109	0.275168710744288	15
MBL	Scanpy	Leiden	8.10933940774487	534	6585	0.967093069061774	0.0174040103410691	13
NPCA	Scanpy	Leiden	16.7606619463198	8143	48584	0.985068279119856	0.0286477054955879	26
NSCLC	Scanpy	Leiden	59.7349782067248	30699	51392	0.816361144996675	0.113163268377658	14
PC	Scanpy	Leiden	5.11482254697286	833	16286	0.986408640377417	0.0492620378361001	12
PDA	Scanpy	Leiden	3.91518548822311	2249	57443	0.995557976894566	0.0131380028632749	19
RCC	Scanpy	Leiden	10.2422208110315	3387	33069	0.942768793139998	0.078001123565136	11
SC	Scanpy	Leiden	54.0717917116007	17549	32455	0.772914048921564	0.439690215060743	14
