## Supplementary Table 3 for "Seed variation impacts clustering stability in Single-Cell RNA-Seq and can be mitigated by StAbility-BasEd-Reassignment (SABER)"

comparison	group1	group2	n_pairs	median_group1	median_group2	p_value	p_value_BH
Seurat-Louvain vs Seurat-Leiden	Seurat-Louvain	Seurat-Leiden	28	25.0570792244595	34.7504041232219	0.131468802690506	0.175291736920675
Scanpy-Louvain vs Scanpy-Leiden	Scanpy-Louvain	Scanpy-Leiden	28	46.2150536209002	40.2612030621429	0.85700537723392	0.85700537723392
Seurat-Louvain vs Scanpy-Louvain	Seurat-Louvain	Scanpy-Louvain	28	25.0570792244595	46.2150536209002	4.83021140098572e-05	0.000193208456039429
Seurat-Leiden vs Scanpy-Leiden	Seurat-Leiden	Scanpy-Leiden	28	34.7504041232219	40.2612030621429	0.00477815419435502	0.00955630838871004
