## Supplementary Table 4 for "Seed variation impacts clustering stability in Single-Cell RNA-Seq and can be mitigated by StAbility-BasEd-Reassignment (SABER)"

dataset	platform	algorithm	memory_GB	n_cells
099f3d5d-d2e7-40d0-a6b4-6669c8abdf98	Scanpy	Leiden	1.67914199829102	76225
099f3d5d-d2e7-40d0-a6b4-6669c8abdf98	Scanpy	Louvain	3.98874664306641	76225
099f3d5d-d2e7-40d0-a6b4-6669c8abdf98	Seurat	Leiden	76.73388671875	76225
099f3d5d-d2e7-40d0-a6b4-6669c8abdf98	Seurat	Louvain	76.73388671875	76225
18ec0d3c-3ebd-495b-ae7c-3797e74b46ae	Scanpy	Leiden	2.59596252441406	62082
18ec0d3c-3ebd-495b-ae7c-3797e74b46ae	Scanpy	Louvain	4.58302688598633	62082
18ec0d3c-3ebd-495b-ae7c-3797e74b46ae	Seurat	Leiden	66.8841796875	62082
18ec0d3c-3ebd-495b-ae7c-3797e74b46ae	Seurat	Louvain	66.8841796875	62082
24776f45-5584-4456-87d3-71bcea97cd54	Scanpy	Leiden	0.816875457763672	19515
24776f45-5584-4456-87d3-71bcea97cd54	Scanpy	Louvain	1.78765487670898	19515
24776f45-5584-4456-87d3-71bcea97cd54	Seurat	Leiden	23.44306640625	19515
24776f45-5584-4456-87d3-71bcea97cd54	Seurat	Louvain	23.44306640625	19515
2693d464-9cba-4a93-8fd0-6fa7487dbb75	Scanpy	Leiden	0.318820953369141	15074
2693d464-9cba-4a93-8fd0-6fa7487dbb75	Scanpy	Louvain	1.14241790771484	15074
2693d464-9cba-4a93-8fd0-6fa7487dbb75	Seurat	Leiden	14.95869140625	15074
2693d464-9cba-4a93-8fd0-6fa7487dbb75	Seurat	Louvain	14.95869140625	15074
291480f0-357e-46ea-a1cc-6392344162ac	Scanpy	Leiden	1.97234344482422	67522
291480f0-357e-46ea-a1cc-6392344162ac	Scanpy	Louvain	4.06742858886719	67522
291480f0-357e-46ea-a1cc-6392344162ac	Seurat	Leiden	70.6408203125	67522
291480f0-357e-46ea-a1cc-6392344162ac	Seurat	Louvain	70.64072265625	67522
2be666d3-8094-4170-a59b-808e912d8178	Scanpy	Leiden	0.847019195556641	25300
2be666d3-8094-4170-a59b-808e912d8178	Scanpy	Louvain	1.94606018066406	25300
2be666d3-8094-4170-a59b-808e912d8178	Seurat	Leiden	27.12763671875	25300
2be666d3-8094-4170-a59b-808e912d8178	Seurat	Louvain	27.12763671875	25300
6932ee59-140e-4c49-95aa-bb88ca3399f8	Scanpy	Leiden	0.359100341796875	10833
6932ee59-140e-4c49-95aa-bb88ca3399f8	Scanpy	Louvain	1.05318069458008	10833
6932ee59-140e-4c49-95aa-bb88ca3399f8	Seurat	Leiden	11.47822265625	10833
6932ee59-140e-4c49-95aa-bb88ca3399f8	Seurat	Louvain	11.47822265625	10833
7f53c348-d385-43a6-8511-741e193f6b42	Scanpy	Leiden	0.758552551269531	46965
7f53c348-d385-43a6-8511-741e193f6b42	Scanpy	Louvain	2.48323822021484	46965
7f53c348-d385-43a6-8511-741e193f6b42	Seurat	Leiden	49.69912109375	46965
7f53c348-d385-43a6-8511-741e193f6b42	Seurat	Louvain	49.69912109375	46965
94dac7ca-627a-49ed-8cd9-0e6d61cfaf75	Scanpy	Leiden	3.46479797363281	143394
94dac7ca-627a-49ed-8cd9-0e6d61cfaf75	Scanpy	Louvain	7.10956192016602	143394
94dac7ca-627a-49ed-8cd9-0e6d61cfaf75	Seurat	Leiden	145.60380859375	143394
94dac7ca-627a-49ed-8cd9-0e6d61cfaf75	Seurat	Louvain	145.60380859375	143394
9b6a56de-7408-4983-83c3-d3b7689362b1	Scanpy	Leiden	0.0562400817871094	1541
9b6a56de-7408-4983-83c3-d3b7689362b1	Scanpy	Louvain	0.354827880859375	1541
9b6a56de-7408-4983-83c3-d3b7689362b1	Seurat	Leiden	1.730859375	1541
9b6a56de-7408-4983-83c3-d3b7689362b1	Seurat	Louvain	1.5765625	1541
9f6422b4-08e1-4a37-8910-d846a134149b	Scanpy	Leiden	0.302787780761719	18389
9f6422b4-08e1-4a37-8910-d846a134149b	Scanpy	Louvain	1.22769165039062	18389
9f6422b4-08e1-4a37-8910-d846a134149b	Seurat	Leiden	19.63037109375	18389
9f6422b4-08e1-4a37-8910-d846a134149b	Seurat	Louvain	19.30068359375	18389
BCC_T_10X_GSE123813	Scanpy	Leiden	0.525463104248047	33106
BCC_T_10X_GSE123813	Scanpy	Louvain	1.66348266601562	33106
BCC_T_10X_GSE123813	Seurat	Leiden	11.84599609375	33106
BCC_T_10X_GSE123813	Seurat	Louvain	11.84599609375	33106
BC_UNB_10X_E-MTAB-8107	Scanpy	Leiden	0.682605743408203	40999
BC_UNB_10X_E-MTAB-8107	Scanpy	Louvain	2.00335311889648	40999
BC_UNB_10X_E-MTAB-8107	Seurat	Leiden	23.75634765625	40999
BC_UNB_10X_E-MTAB-8107	Seurat	Louvain	17.80400390625	40999
CRC_UNB_10X_GSE132465	Scanpy	Leiden	0.837184906005859	53253
CRC_UNB_10X_GSE132465	Scanpy	Louvain	2.57720565795898	53253
CRC_UNB_10X_GSE132465	Seurat	Leiden	31.005078125	53253
CRC_UNB_10X_GSE132465	Seurat	Louvain	23.313671875	53253
HCC_IMM_SS2_GSE140228	Scanpy	Leiden	0.241962432861328	6944
HCC_IMM_SS2_GSE140228	Scanpy	Louvain	0.710624694824219	6944
HCC_IMM_SS2_GSE140228	Seurat	Leiden	5.30986328125	6944
HCC_IMM_SS2_GSE140228	Seurat	Louvain	5.30986328125	6944
LUAD_UNB_10X_GSE123902	Scanpy	Leiden	0.486984252929688	31608
LUAD_UNB_10X_GSE123902	Scanpy	Louvain	1.74536514282227	31608
LUAD_UNB_10X_GSE123902	Seurat	Leiden	15.92109375	31608
LUAD_UNB_10X_GSE123902	Seurat	Louvain	12.419921875	31608
MBL_UNB_10X_EGAD00001005129	Scanpy	Leiden	0.114162445068359	6585
MBL_UNB_10X_EGAD00001005129	Scanpy	Louvain	0.581333160400391	6585
MBL_UNB_10X_EGAD00001005129	Seurat	Leiden	2.55	6585
MBL_UNB_10X_EGAD00001005129	Seurat	Louvain	2.549609375	6585
NPCA_UNB_10X_GSE150430	Scanpy	Leiden	0.996223449707031	48584
NPCA_UNB_10X_GSE150430	Scanpy	Louvain	2.56631851196289	48584
NPCA_UNB_10X_GSE150430	Seurat	Leiden	24.1623046875	48584
NPCA_UNB_10X_GSE150430	Seurat	Louvain	24.1623046875	48584
NSCLC_UNB_10X_EMTAB6149	Scanpy	Leiden	0.541912078857422	51392
NSCLC_UNB_10X_EMTAB6149	Scanpy	Louvain	2.34123229980469	51392
NSCLC_UNB_10X_EMTAB6149	Seurat	Leiden	24.2376953125	51392
NSCLC_UNB_10X_EMTAB6149	Seurat	Louvain	18.92919921875	51392
PC_UNB_10X_EGAS00001005787	Scanpy	Leiden	0.183120727539062	16286
PC_UNB_10X_EGAS00001005787	Scanpy	Louvain	1.01870346069336	16286
PC_UNB_10X_EGAS00001005787	Seurat	Leiden	6.85146484375	16286
PC_UNB_10X_EGAS00001005787	Seurat	Louvain	5.6630859375	16286
PDA_UNB_10X_PRJCA001063	Scanpy	Leiden	1.1755256652832	57443
PDA_UNB_10X_PRJCA001063	Scanpy	Louvain	3.0586051940918	57443
PDA_UNB_10X_PRJCA001063	Seurat	Leiden	28.2916015625	57443
PDA_UNB_10X_PRJCA001063	Seurat	Louvain	28.29150390625	57443
RCC_UNB_10X_SCP1288	Scanpy	Leiden	0.477977752685547	33069
RCC_UNB_10X_SCP1288	Scanpy	Louvain	1.67921447753906	33069
RCC_UNB_10X_SCP1288	Seurat	Leiden	19.35517578125	33069
RCC_UNB_10X_SCP1288	Seurat	Louvain	15.0521484375	33069
SC_UNB_10X_GSE134520	Scanpy	Leiden	0.385368347167969	32455
SC_UNB_10X_GSE134520	Scanpy	Louvain	1.68783950805664	32455
SC_UNB_10X_GSE134520	Seurat	Leiden	15.90947265625	32455
SC_UNB_10X_GSE134520	Seurat	Louvain	12.61298828125	32455
b1bd4858-0864-4ad1-b76a-3489c7443bc6	Scanpy	Leiden	1.01568222045898	22477
b1bd4858-0864-4ad1-b76a-3489c7443bc6	Scanpy	Louvain	1.96212005615234	22477
b1bd4858-0864-4ad1-b76a-3489c7443bc6	Seurat	Leiden	25.0173828125	22477
b1bd4858-0864-4ad1-b76a-3489c7443bc6	Seurat	Louvain	25.0173828125	22477
d3b3ecb6-e689-497b-9ecf-419c149a12a2	Scanpy	Leiden	0.336048126220703	13703
d3b3ecb6-e689-497b-9ecf-419c149a12a2	Scanpy	Louvain	1.20001602172852	13703
d3b3ecb6-e689-497b-9ecf-419c149a12a2	Seurat	Leiden	13.9220703125	13703
d3b3ecb6-e689-497b-9ecf-419c149a12a2	Seurat	Louvain	13.9220703125	13703
d470d253-6b5c-438f-9308-f25604769419	Scanpy	Leiden	1.65944290161133	36583
d470d253-6b5c-438f-9308-f25604769419	Scanpy	Louvain	2.92754745483398	36583
d470d253-6b5c-438f-9308-f25604769419	Seurat	Leiden	41.180859375	36583
d470d253-6b5c-438f-9308-f25604769419	Seurat	Louvain	41.180859375	36583
f1b904bb-f260-46f7-8792-ea7fa26d498f	Scanpy	Leiden	1.24297714233398	50114
f1b904bb-f260-46f7-8792-ea7fa26d498f	Scanpy	Louvain	2.90732192993164	50114
f1b904bb-f260-46f7-8792-ea7fa26d498f	Seurat	Leiden	54.43896484375	50114
f1b904bb-f260-46f7-8792-ea7fa26d498f	Seurat	Louvain	54.43896484375	50114
fd9301d0-b30e-4e4e-a4a7-9d87f513fd1a	Scanpy	Leiden	2.72602844238281	119361
fd9301d0-b30e-4e4e-a4a7-9d87f513fd1a	Scanpy	Louvain	5.81499862670898	119361
fd9301d0-b30e-4e4e-a4a7-9d87f513fd1a	Seurat	Leiden	118.07509765625	119361
fd9301d0-b30e-4e4e-a4a7-9d87f513fd1a	Seurat	Louvain	118.07509765625	119361
