## Supplementary Table 5 for "Seed variation impacts clustering stability in Single-Cell RNA-Seq and can be mitigated by StAbility-BasEd-Reassignment (SABER)"

comparison	group1	group2	n_pairs	mean_group1_GB	mean_group2_GB	t_statistic	df	p_value	p_value_BH
Seurat-Louvain vs Seurat-Leiden	Seurat-Louvain	Seurat-Leiden	28	33.5012590680804	34.634326171875	-2.73233519675655	27	0.0109526646885606	0.0109526646885606
Scanpy-Louvain vs Scanpy-Leiden	Scanpy-Louvain	Scanpy-Leiden	28	2.36389705113002	0.95715400150844	9.82039822275289	27	2.0916046877813e-10	8.36641875112522e-10
Seurat-Louvain vs Scanpy-Louvain	Seurat-Louvain	Scanpy-Louvain	28	33.5012590680804	2.36389705113002	4.97333793783587	27	3.27178952749893e-05	4.36238603666523e-05
Seurat-Leiden vs Scanpy-Leiden	Seurat-Leiden	Scanpy-Leiden	28	34.634326171875	0.95715400150844	5.34479665095186	27	1.20752688354121e-05	2.41505376708241e-05
