## Supplementary Table 6 for "Seed variation impacts clustering stability in Single-Cell RNA-Seq and can be mitigated by StAbility-BasEd-Reassignment (SABER)"

platform	algorithm	model	n	r_squared	adjusted_r_squared	slope	p_value
Seurat	Louvain	memory_GB ~ number_cells	28	0.868790827544426	0.863744320911519	0.000994894528703533	5.64990808946436e-13
Seurat	Leiden	memory_GB ~ number_cells	28	0.894793775731889	0.890747382490808	0.000995579085384961	3.15608957548068e-14
Scanpy	Louvain	memory_GB ~ number_cells	28	0.941183336014691	0.93892115663064	4.68558820707285e-05	1.60687494951776e-17
Scanpy	Leiden	memory_GB ~ number_cells	28	0.805741761627943	0.798270290921325	2.36862180313308e-05	9.60385008937535e-11
