## Supplementary Table 7 for "Seed variation impacts clustering stability in Single-Cell RNA-Seq and can be mitigated by StAbility-BasEd-Reassignment (SABER)"

dataset	n_cells_total	n_unstable_cells	unstable_percent	top_pairs	top_pairs_percent
BCC_T_10X_GSE123813	33106	87	0.262792243097928	NK_cell ↔ T_cells	100.00
BC_UNB_10X_E-MTAB-8107	40999	4064	9.9124368887046	Fibroblasts ↔ Tissue_stem_cells | B_cell ↔ Monocyte | T_cells ↔ Tissue_stem_cells	66.22 | 17.20 | 7.19
CRC_UNB_10X_GSE132465	53253	4677	8.78260379696919	Macrophage ↔ Monocyte | NK_cell ↔ T_cells | DC ↔ Monocyte	68.08 | 26.00 | 5.88
HCC_IMM_SS2_GSE140228	6944	1247	17.9579493087558	NK_cell ↔ T_cells	100.00
LUAD_UNB_10X_GSE123902	31608	567	1.79384965831435	DC ↔ Macrophage | DC ↔ Monocyte | NK_cell ↔ T_cells	46.74 | 22.05 | 20.99
MBL_UNB_10X_EGAD00001005129	6585	114	1.73120728929385	Astrocyte ↔ Neurons	100.00
NPCA_UNB_10X_GSE150430	48584	2775	5.71175695702289	NK_cell ↔ T_cells | Macrophage ↔ Monocyte | B_cell ↔ T_cells	30.27 | 28.43 | 25.41
NSCLC_UNB_10X_EMTAB6149	51392	3821	7.43500933997509	Macrophage ↔ Monocyte | NK_cell ↔ T_cells | Epithelial_cells ↔ T_cells	88.51 | 10.49 | 0.39
PC_UNB_10X_EGAS00001005787	16286	3	0.0184207294608867	B_cell ↔ Epithelial_cells | Endothelial_cells ↔ Epithelial_cells	66.67 | 33.33
PDA_UNB_10X_PRJCA001063	57443	10003	17.4137840990199	Endothelial_cells ↔ Epithelial_cells | Chondrocytes ↔ Tissue_stem_cells | Chondrocytes ↔ Smooth_muscle_cells	82.50 | 7.29 | 3.90
RCC_UNB_10X_SCP1288	33069	9105	27.5333393812937	Epithelial_cells ↔ Hepatocytes | Macrophage ↔ Monocyte | NK_cell ↔ T_cells	48.96 | 42.25 | 7.72
SC_UNB_10X_GSE134520	32455	107	0.329687259282083	B_cell ↔ Epithelial_cells | B_cell ↔ T_cells | Endothelial_cells ↔ Epithelial_cells	71.03 | 23.36 | 3.74
