## Supplementary Table 8 for "Seed variation impacts clustering stability in Single-Cell RNA-Seq and can be mitigated by StAbility-BasEd-Reassignment (SABER)"

dataset	method	Davies-Bouldin	Calinski-Harabasz	Weighted Spearman
099f3d5d-d2e7-40d0-a6b4-6669c8abdf98	cosine	7.3285	742.5029	NA
099f3d5d-d2e7-40d0-a6b4-6669c8abdf98	only_stable	7.3445	362.6259	NA
099f3d5d-d2e7-40d0-a6b4-6669c8abdf98	random	29.0971	84.3251	NA
099f3d5d-d2e7-40d0-a6b4-6669c8abdf98	seurat	9.2517	525.9699	NA
18ec0d3c-3ebd-495b-ae7c-3797e74b46ae	cosine	7.119	411.1729	NA
18ec0d3c-3ebd-495b-ae7c-3797e74b46ae	only_stable	6.4337	209.0845	NA
18ec0d3c-3ebd-495b-ae7c-3797e74b46ae	random	17.44	69.6598	NA
18ec0d3c-3ebd-495b-ae7c-3797e74b46ae	seurat	7.5997	327.3682	NA
24776f45-5584-4456-87d3-71bcea97cd54	cosine	7.9194	138.2496	NA
24776f45-5584-4456-87d3-71bcea97cd54	only_stable	7.4507	55.6409	NA
24776f45-5584-4456-87d3-71bcea97cd54	random	24.2026	15.9112	NA
24776f45-5584-4456-87d3-71bcea97cd54	seurat	8.2829	105.8001	NA
2693d464-9cba-4a93-8fd0-6fa7487dbb75	cosine	7.7248	133.9095	NA
2693d464-9cba-4a93-8fd0-6fa7487dbb75	only_stable	5.8036	21.7561	NA
2693d464-9cba-4a93-8fd0-6fa7487dbb75	random	24.0172	5.4903	NA
2693d464-9cba-4a93-8fd0-6fa7487dbb75	seurat	7.4176	110.33	NA
291480f0-357e-46ea-a1cc-6392344162ac	cosine	7.3093	368.5129	NA
291480f0-357e-46ea-a1cc-6392344162ac	only_stable	7.221	106.277	NA
291480f0-357e-46ea-a1cc-6392344162ac	random	25.0563	28.5609	NA
291480f0-357e-46ea-a1cc-6392344162ac	seurat	8.9788	279.9073	NA
2be666d3-8094-4170-a59b-808e912d8178	cosine	7.1358	173.0117	NA
2be666d3-8094-4170-a59b-808e912d8178	only_stable	7.0376	135.7216	NA
2be666d3-8094-4170-a59b-808e912d8178	random	11.0084	79.183	NA
2be666d3-8094-4170-a59b-808e912d8178	seurat	6.9331	186.2516	NA
6932ee59-140e-4c49-95aa-bb88ca3399f8	cosine	5.8665	109.6013	NA
6932ee59-140e-4c49-95aa-bb88ca3399f8	only_stable	5.598	73.7612	NA
6932ee59-140e-4c49-95aa-bb88ca3399f8	random	8.6024	47.9177	NA
6932ee59-140e-4c49-95aa-bb88ca3399f8	seurat	5.6911	94.9045	NA
7f53c348-d385-43a6-8511-741e193f6b42	cosine	9.0365	184.6148	NA
7f53c348-d385-43a6-8511-741e193f6b42	only_stable	7.9788	53.1815	NA
7f53c348-d385-43a6-8511-741e193f6b42	random	32.7795	12.3777	NA
7f53c348-d385-43a6-8511-741e193f6b42	seurat	7.661	191.9854	NA
94dac7ca-627a-49ed-8cd9-0e6d61cfaf75	cosine	8.8489	925.1996	NA
94dac7ca-627a-49ed-8cd9-0e6d61cfaf75	only_stable	8.8746	446.02	NA
94dac7ca-627a-49ed-8cd9-0e6d61cfaf75	random	24.6497	154.1294	NA
94dac7ca-627a-49ed-8cd9-0e6d61cfaf75	seurat	9.3237	768.5839	NA
9b6a56de-7408-4983-83c3-d3b7689362b1	cosine	6.2444	12.2815	NA
9b6a56de-7408-4983-83c3-d3b7689362b1	only_stable	6.2206	12.2246	NA
9b6a56de-7408-4983-83c3-d3b7689362b1	random	6.3168	12.0044	NA
9b6a56de-7408-4983-83c3-d3b7689362b1	seurat	6.673	13.682	NA
9f6422b4-08e1-4a37-8910-d846a134149b	cosine	7.8814	126.7143	NA
9f6422b4-08e1-4a37-8910-d846a134149b	only_stable	7.8538	123.437	NA
9f6422b4-08e1-4a37-8910-d846a134149b	random	8.311	116.0303	NA
9f6422b4-08e1-4a37-8910-d846a134149b	seurat	7.3038	130.9706	NA
BCC_T_10X_GSE123813	cosine	8.4305	153.272	0.7389
BCC_T_10X_GSE123813	only_stable	8.0065	130.6569	0.7322
BCC_T_10X_GSE123813	random	10.6697	96.1065	0.7429
BCC_T_10X_GSE123813	seurat	8.3183	99.5084	0.7335
BC_UNB_10X_E-MTAB-8107	cosine	5.1106	339.6496	0.7174
BC_UNB_10X_E-MTAB-8107	only_stable	4.9088	306.345	0.7099
BC_UNB_10X_E-MTAB-8107	random	7.1492	198.543	0.674
BC_UNB_10X_E-MTAB-8107	seurat	6.2767	248.4303	0.7131
CRC_UNB_10X_GSE132465	cosine	5.3462	498.2464	0.7259
CRC_UNB_10X_GSE132465	only_stable	5.3591	470.7848	0.7204
CRC_UNB_10X_GSE132465	random	8.4565	281.6395	0.7004
CRC_UNB_10X_GSE132465	seurat	6.2759	575.7716	0.7272
HCC_IMM_SS2_GSE140228	cosine	7.4173	46.4581	0.7534
HCC_IMM_SS2_GSE140228	only_stable	7.5052	32.8896	0.7448
HCC_IMM_SS2_GSE140228	random	12.2009	18.9675	0.7534
HCC_IMM_SS2_GSE140228	seurat	7.8899	48.3023	0.7563
LUAD_UNB_10X_GSE123902	cosine	5.0267	268.3163	0.7609
LUAD_UNB_10X_GSE123902	only_stable	4.8193	215.3852	0.7574
LUAD_UNB_10X_GSE123902	random	8.8319	109.1385	0.74
LUAD_UNB_10X_GSE123902	seurat	5.6197	248.123	0.768
MBL_UNB_10X_EGAD00001005129	cosine	6.7212	47.9673	0.6115
MBL_UNB_10X_EGAD00001005129	only_stable	6.6663	44.1222	0.6085
MBL_UNB_10X_EGAD00001005129	random	7.2062	40.8357	0.6167
MBL_UNB_10X_EGAD00001005129	seurat	7.8681	41.2949	0.6146
NPCA_UNB_10X_GSE150430	cosine	7.7214	217.3439	0.7538
NPCA_UNB_10X_GSE150430	only_stable	7.6389	200.6768	0.748
NPCA_UNB_10X_GSE150430	random	9.3014	162.26	0.7447
NPCA_UNB_10X_GSE150430	seurat	7.7837	178.6215	0.7509
NSCLC_UNB_10X_EMTAB6149	cosine	7.0895	236.8965	0.7327
NSCLC_UNB_10X_EMTAB6149	only_stable	6.4714	161.0764	0.7188
NSCLC_UNB_10X_EMTAB6149	random	16.6489	57.2636	0.6945
NSCLC_UNB_10X_EMTAB6149	seurat	8.6604	211.8081	0.7385
PC_UNB_10X_EGAS00001005787	cosine	7.5887	165.5273	0.6283
PC_UNB_10X_EGAS00001005787	only_stable	7.4662	166.1786	0.6293
PC_UNB_10X_EGAS00001005787	random	7.9352	154.6237	0.6317
PC_UNB_10X_EGAS00001005787	seurat	7.3352	139.8708	0.6302
PDA_UNB_10X_PRJCA001063	cosine	6.7314	451.6908	0.6652
PDA_UNB_10X_PRJCA001063	only_stable	6.7618	442.7472	0.6657
PDA_UNB_10X_PRJCA001063	random	7.0843	419.8443	0.663
PDA_UNB_10X_PRJCA001063	seurat	7.1278	379.1734	0.6684
RCC_UNB_10X_SCP1288	cosine	7.4785	196.9064	0.7035
RCC_UNB_10X_SCP1288	only_stable	7.3025	185.1876	0.6988
RCC_UNB_10X_SCP1288	random	8.1572	162.5229	0.6968
RCC_UNB_10X_SCP1288	seurat	6.9009	287.6621	0.7114
SC_UNB_10X_GSE134520	cosine	6.8548	200.84	0.6623
SC_UNB_10X_GSE134520	only_stable	6.7679	119.8159	0.6409
SC_UNB_10X_GSE134520	random	14.9487	49.7021	0.6397
SC_UNB_10X_GSE134520	seurat	6.4034	227.5397	0.6629
b1bd4858-0864-4ad1-b76a-3489c7443bc6	cosine	1.5774	15.3372	NA
b1bd4858-0864-4ad1-b76a-3489c7443bc6	only_stable	5.9073	1.2102	NA
b1bd4858-0864-4ad1-b76a-3489c7443bc6	random	117.7941	1.592	NA
b1bd4858-0864-4ad1-b76a-3489c7443bc6	seurat	8.8199	216.0528	NA
d3b3ecb6-e689-497b-9ecf-419c149a12a2	cosine	4.9952	176.5852	NA
d3b3ecb6-e689-497b-9ecf-419c149a12a2	only_stable	4.9565	84.8638	NA
d3b3ecb6-e689-497b-9ecf-419c149a12a2	random	14.5181	27.7819	NA
d3b3ecb6-e689-497b-9ecf-419c149a12a2	seurat	6.3458	112.7899	NA
d470d253-6b5c-438f-9308-f25604769419	cosine	7.2729	634.7258	NA
d470d253-6b5c-438f-9308-f25604769419	only_stable	7.1723	533.9214	NA
d470d253-6b5c-438f-9308-f25604769419	random	12.6069	254.6114	NA
d470d253-6b5c-438f-9308-f25604769419	seurat	7.7047	538.9747	NA
f1b904bb-f260-46f7-8792-ea7fa26d498f	cosine	13.6358	681.8793	NA
f1b904bb-f260-46f7-8792-ea7fa26d498f	only_stable	15.4469	182.8027	NA
f1b904bb-f260-46f7-8792-ea7fa26d498f	random	42.9148	53.6742	NA
f1b904bb-f260-46f7-8792-ea7fa26d498f	seurat	11.6105	487.0358	NA
fd9301d0-b30e-4e4e-a4a7-9d87f513fd1a	cosine	6.7886	1355.486	NA
fd9301d0-b30e-4e4e-a4a7-9d87f513fd1a	only_stable	6.9078	611.2908	NA
fd9301d0-b30e-4e4e-a4a7-9d87f513fd1a	random	22.0943	180.4954	NA
fd9301d0-b30e-4e4e-a4a7-9d87f513fd1a	seurat	8.4619	1027.1182	NA
