## Supplementary Table 9 for "Seed variation impacts clustering stability in Single-Cell RNA-Seq and can be mitigated by StAbility-BasEd-Reassignment (SABER)"

metric	comparison	method1	method2	n_pairs	median_method1	median_method2	p_value_raw	p_value_BH
Davies.Bouldin	random vs cosine	random	cosine	28	12.4039	7.20435	7.45058059692384e-09	2.23517417907715e-08
Davies.Bouldin	only_stable vs cosine	only_stable	cosine	28	6.9727	7.20435	0.0110235288739205	0.0165352933108807
Davies.Bouldin	seurat vs cosine	seurat	cosine	28	7.63035	7.20435	0.0371917632071512	0.0371917632071512
Calinski.Harabasz	random vs cosine	random	cosine	28	74.4214	198.8732	7.45058059692384e-09	2.23517417907715e-08
Calinski.Harabasz	only_stable vs cosine	only_stable	cosine	28	148.399	198.8732	2.23517417907715e-08	3.35276126861573e-08
Calinski.Harabasz	seurat vs cosine	seurat	cosine	28	213.93045	198.8732	0.0118385702371597	0.0118385702371597
Weighted.Spearman	random vs cosine	random	cosine	12	0.69565	0.72165	0.0366712945648324	0.0550069418472486
Weighted.Spearman	only_stable vs cosine	only_stable	cosine	12	0.71435	0.72165	0.00244140625	0.00732421875000001
Weighted.Spearman	seurat vs cosine	seurat	cosine	12	0.72015	0.72165	0.18217012437298	0.18217012437298
