## Supplementary Table 10 for "Seed variation impacts clustering stability in Single-Cell RNA-Seq and can be mitigated by StAbility-BasEd-Reassignment (SABER)"

Dataset	Metric	Seurat-Louvain (100 seeds)	SABER	SABER-Seurat	SABER better
099f3d5d-d2e7-40d0-a6b4-6669c8abdf98	Calinski–Harabasz	526.72	742.503	215.783	Yes
099f3d5d-d2e7-40d0-a6b4-6669c8abdf98	Davies–Bouldin	9.706	7.328	-2.378	Yes
18ec0d3c-3ebd-495b-ae7c-3797e74b46ae	Calinski–Harabasz	334.149	411.173	77.024	Yes
18ec0d3c-3ebd-495b-ae7c-3797e74b46ae	Davies–Bouldin	7.485	7.119	-0.366	Yes
24776f45-5584-4456-87d3-71bcea97cd54	Calinski–Harabasz	109.899	138.25	28.351	Yes
24776f45-5584-4456-87d3-71bcea97cd54	Davies–Bouldin	8.176	7.919	-0.256	Yes
2693d464-9cba-4a93-8fd0-6fa7487dbb75	Calinski–Harabasz	109.725	133.91	24.185	Yes
2693d464-9cba-4a93-8fd0-6fa7487dbb75	Davies–Bouldin	7.561	7.725	0.164	No
291480f0-357e-46ea-a1cc-6392344162ac	Calinski–Harabasz	294.366	368.513	74.147	Yes
291480f0-357e-46ea-a1cc-6392344162ac	Davies–Bouldin	8.425	7.309	-1.116	Yes
2be666d3-8094-4170-a59b-808e912d8178	Calinski–Harabasz	187.267	173.012	-14.256	No
2be666d3-8094-4170-a59b-808e912d8178	Davies–Bouldin	6.886	7.136	0.25	No
6932ee59-140e-4c49-95aa-bb88ca3399f8	Calinski–Harabasz	94.931	109.601	14.67	Yes
6932ee59-140e-4c49-95aa-bb88ca3399f8	Davies–Bouldin	5.691	5.867	0.175	No
7f53c348-d385-43a6-8511-741e193f6b42	Calinski–Harabasz	204.734	184.615	-20.12	No
7f53c348-d385-43a6-8511-741e193f6b42	Davies–Bouldin	7.759	9.036	1.278	No
94dac7ca-627a-49ed-8cd9-0e6d61cfaf75	Calinski–Harabasz	732.678	925.2	192.522	Yes
94dac7ca-627a-49ed-8cd9-0e6d61cfaf75	Davies–Bouldin	9.165	8.849	-0.316	Yes
9b6a56de-7408-4983-83c3-d3b7689362b1	Calinski–Harabasz	13.682	12.281	-1.401	No
9b6a56de-7408-4983-83c3-d3b7689362b1	Davies–Bouldin	6.673	6.244	-0.429	Yes
9f6422b4-08e1-4a37-8910-d846a134149b	Calinski–Harabasz	131.019	126.714	-4.305	No
9f6422b4-08e1-4a37-8910-d846a134149b	Davies–Bouldin	7.297	7.881	0.585	No
BCC_T_10X_GSE123813	Calinski–Harabasz	99.694	153.272	53.578	Yes
BCC_T_10X_GSE123813	Davies–Bouldin	8.328	8.431	0.102	No
BC_UNB_10X_E-MTAB-8107	Calinski–Harabasz	249.303	339.65	90.347	Yes
BC_UNB_10X_E-MTAB-8107	Davies–Bouldin	6.27	5.111	-1.16	Yes
CRC_UNB_10X_GSE132465	Calinski–Harabasz	576.707	498.246	-78.461	No
CRC_UNB_10X_GSE132465	Davies–Bouldin	6.39	5.346	-1.043	Yes
HCC_IMM_SS2_GSE140228	Calinski–Harabasz	48.246	46.458	-1.788	No
HCC_IMM_SS2_GSE140228	Davies–Bouldin	7.885	7.417	-0.468	Yes
LUAD_UNB_10X_GSE123902	Calinski–Harabasz	248.215	268.316	20.101	Yes
LUAD_UNB_10X_GSE123902	Davies–Bouldin	5.587	5.027	-0.561	Yes
MBL_UNB_10X_EGAD00001005129	Calinski–Harabasz	41.312	47.967	6.656	Yes
MBL_UNB_10X_EGAD00001005129	Davies–Bouldin	7.871	6.721	-1.15	Yes
NPCA_UNB_10X_GSE150430	Calinski–Harabasz	183.366	217.344	33.978	Yes
NPCA_UNB_10X_GSE150430	Davies–Bouldin	7.823	7.721	-0.102	Yes
NSCLC_UNB_10X_EMTAB6149	Calinski–Harabasz	211.17	236.897	25.726	Yes
NSCLC_UNB_10X_EMTAB6149	Davies–Bouldin	8.738	7.09	-1.648	Yes
PC_UNB_10X_EGAS00001005787	Calinski–Harabasz	139.667	165.527	25.86	Yes
PC_UNB_10X_EGAS00001005787	Davies–Bouldin	7.356	7.589	0.232	No
PDA_UNB_10X_PRJCA001063	Calinski–Harabasz	378.003	451.691	73.688	Yes
PDA_UNB_10X_PRJCA001063	Davies–Bouldin	7.116	6.731	-0.385	Yes
RCC_UNB_10X_SCP1288	Calinski–Harabasz	247.345	196.906	-50.439	No
RCC_UNB_10X_SCP1288	Davies–Bouldin	7.286	7.479	0.192	No
SC_UNB_10X_GSE134520	Calinski–Harabasz	226.8	200.84	-25.96	No
SC_UNB_10X_GSE134520	Davies–Bouldin	6.491	6.855	0.364	No
b1bd4858-0864-4ad1-b76a-3489c7443bc6	Calinski–Harabasz	218.624	15.337	-203.287	No
b1bd4858-0864-4ad1-b76a-3489c7443bc6	Davies–Bouldin	8.9	1.577	-7.323	Yes
d3b3ecb6-e689-497b-9ecf-419c149a12a2	Calinski–Harabasz	117.002	176.585	59.584	Yes
d3b3ecb6-e689-497b-9ecf-419c149a12a2	Davies–Bouldin	6.215	4.995	-1.22	Yes
d470d253-6b5c-438f-9308-f25604769419	Calinski–Harabasz	513.08	634.726	121.646	Yes
d470d253-6b5c-438f-9308-f25604769419	Davies–Bouldin	7.837	7.273	-0.564	Yes
f1b904bb-f260-46f7-8792-ea7fa26d498f	Calinski–Harabasz	485.547	681.879	196.333	Yes
f1b904bb-f260-46f7-8792-ea7fa26d498f	Davies–Bouldin	11.72	13.636	1.916	No
fd9301d0-b30e-4e4e-a4a7-9d87f513fd1a	Calinski–Harabasz	1000.482	1355.486	355.004	Yes
fd9301d0-b30e-4e4e-a4a7-9d87f513fd1a	Davies–Bouldin	8.652	6.789	-1.863	Yes
