## Supplementary Table 11 for "Seed variation impacts clustering stability in Single-Cell RNA-Seq and can be mitigated by StAbility-BasEd-Reassignment (SABER)"

Dataset	median_NMI	median_ARI	IQR_NMI	IQR_ARI
099f3d5d-d2e7-40d0-a6b4-6669c8abdf98	0.50543214286694	0.356613183735666	0.00356529667391992	0.021433945763124
18ec0d3c-3ebd-495b-ae7c-3797e74b46ae	0.583817329486277	0.22798346541428	0.00475769525728775	0.0184696095486788
24776f45-5584-4456-87d3-71bcea97cd54	0.514207030496079	0.261181622427546	0.00506722661283632	0.00636600319120462
2693d464-9cba-4a93-8fd0-6fa7487dbb75	0.509745939434227	0.281326821869218	0.0133995465677517	0.0583498748171725
291480f0-357e-46ea-a1cc-6392344162ac	0.512151698438157	0.289038748531923	0.00167984455776993	0.016315843770816
2be666d3-8094-4170-a59b-808e912d8178	0.670530973410413	0.470648906989561	0.00237550022951194	0.00250741000957544
6932ee59-140e-4c49-95aa-bb88ca3399f8	0.779718644654543	0.623910454461179	0.00127823527549831	0.000737286962170902
7f53c348-d385-43a6-8511-741e193f6b42	0.481175387742979	0.245324739621273	0.00252273463968361	0.0053544210726392
94dac7ca-627a-49ed-8cd9-0e6d61cfaf75	0.522037578286816	0.314864999769608	0.00417910261982635	0.0140274917068713
9b6a56de-7408-4983-83c3-d3b7689362b1	0.734925857231192	0.621085911061717	1.11022302462516e-16	0
9f6422b4-08e1-4a37-8910-d846a134149b	0.756523037484471	0.577051438861961	0.00053311147273305	0.00136975647439896
BCC_T_10X_GSE123813	0.671924904805758	0.526472717987356	0.00557160557944658	0.0131917836230928
BC_UNB_10X_E-MTAB-8107	0.789255638285881	0.471222312719399	0.00313836509558019	0.00558631429037887
CRC_UNB_10X_GSE132465	0.688536695645138	0.415098265286449	0.00406297506438169	0.00785139618075553
HCC_IMM_SS2_GSE140228	0.583371452919593	0.313216480428264	0.00101339595257732	0.000573934179869173
LUAD_UNB_10X_GSE123902	0.603609496487707	0.295007667145097	0.00480959069935949	0.00191337681702763
MBL_UNB_10X_EGAD00001005129	0.670324799534342	0.545035699667316	0.000463187160749223	0.00209864967204632
NPCA_UNB_10X_GSE150430	0.810262044812977	0.629269663657419	0.00714784026041981	0.0283927156137237
NSCLC_UNB_10X_EMTAB6149	0.576020246396984	0.300424324224772	0.00165304534208133	0.00433420422111197
PC_UNB_10X_EGAS00001005787	0.714242277971053	0.586537172285189	0.0164694302269255	0.0399709918850047
PDA_UNB_10X_PRJCA001063	0.719965367601564	0.45708122377636	0.00197576773574237	0.0016409167375388
RCC_UNB_10X_SCP1288	0.613891743912939	0.37184025176068	0.0162550885551889	0.0203940434018783
SC_UNB_10X_GSE134520	0.639303305183553	0.367413203380829	0.00738723922906659	0.0457710205065285
b1bd4858-0864-4ad1-b76a-3489c7443bc6	0.00494661833986857	0.000482701496226947	0.00018808999111512	5.6599917390099e-05
d3b3ecb6-e689-497b-9ecf-419c149a12a2	0.577164753794204	0.324013211884896	0.010295082088019	0.0251235330096195
d470d253-6b5c-438f-9308-f25604769419	0.626772121326653	0.438832829282947	0.016924697085236	0.0297904691475041
f1b904bb-f260-46f7-8792-ea7fa26d498f	0.36956884445937	0.159294316493662	0.00421432246401565	0.0121697888750786
fd9301d0-b30e-4e4e-a4a7-9d87f513fd1a	0.602308215323484	0.45611942522385	0.0102412788386345	0.0248858729193648
