## Supplementary Table 12 for "Seed variation impacts clustering stability in Single-Cell RNA-Seq and can be mitigated by StAbility-BasEd-Reassignment (SABER)"

dataset	type	max_rss_kb	max_rss_GB
6932ee59-140e-4c49-95aa-bb88ca3399f8	saber_100	2713160	2.58747100830078
18ec0d3c-3ebd-495b-ae7c-3797e74b46ae	saber_100	16332276	15.5756721496582
f1b904bb-f260-46f7-8792-ea7fa26d498f	saber_100	14618884	13.9416542053223
9b6a56de-7408-4983-83c3-d3b7689362b1	saber_100	733092	0.699131011962891
2be666d3-8094-4170-a59b-808e912d8178	saber_100	6177040	5.89088439941406
d470d253-6b5c-438f-9308-f25604769419	saber_100	9858524	9.40182113647461
291480f0-357e-46ea-a1cc-6392344162ac	saber_100	18178580	17.3364448547363
d3b3ecb6-e689-497b-9ecf-419c149a12a2	saber_100	3009936	2.87049865722656
7f53c348-d385-43a6-8511-741e193f6b42	saber_100	12521184	11.9411315917969
099f3d5d-d2e7-40d0-a6b4-6669c8abdf98	saber_100	19224360	18.3337783813477
2693d464-9cba-4a93-8fd0-6fa7487dbb75	saber_100	4026940	3.84038925170898
9f6422b4-08e1-4a37-8910-d846a134149b	saber_100	3547444	3.38310623168945
b1bd4858-0864-4ad1-b76a-3489c7443bc6	saber_100	5855928	5.58464813232422
fd9301d0-b30e-4e4e-a4a7-9d87f513fd1a	saber_100	30103988	28.709400177002
24776f45-5584-4456-87d3-71bcea97cd54	saber_100	6341988	6.04819107055664
94dac7ca-627a-49ed-8cd9-0e6d61cfaf75	saber_100	36596520	34.9011611938477
BCC_T_10X_GSE123813	saber_100	3411864	3.25380706787109
BC_UNB_10X_E-MTAB-8107	saber_100	5813720	5.54439544677734
CRC_UNB_10X_GSE132465	saber_100	5847020	5.57615280151367
HCC_IMM_SS2_GSE140228	saber_100	1830800	1.74598693847656
LUAD_UNB_10X_GSE123902	saber_100	3844620	3.6665153503418
MBL_UNB_10X_EGAD00001005129	saber_100	1139844	1.08703994750977
NPCA_UNB_10X_GSE150430	saber_100	6533544	6.23087310791016
NSCLC_UNB_10X_EMTAB6149	saber_100	7106408	6.77719879150391
PC_UNB_10X_EGAS00001005787	saber_100	1831164	1.74633407592773
PDA_UNB_10X_PRJCA001063	saber_100	7354532	7.01382827758789
RCC_UNB_10X_SCP1288	saber_100	3947156	3.76430130004883
SC_UNB_10X_GSE134520	saber_100	3963344	3.77973937988281
6932ee59-140e-4c49-95aa-bb88ca3399f8	seurat_louvain_single	12827224	12.2329940795898
18ec0d3c-3ebd-495b-ae7c-3797e74b46ae	seurat_louvain_single	87589600	83.5319519042969
f1b904bb-f260-46f7-8792-ea7fa26d498f	seurat_louvain_single	58358628	55.6551246643066
9b6a56de-7408-4983-83c3-d3b7689362b1	seurat_louvain_single	2348240	2.23945617675781
2be666d3-8094-4170-a59b-808e912d8178	seurat_louvain_single	29536216	28.1679306030273
d470d253-6b5c-438f-9308-f25604769419	seurat_louvain_single	54275356	51.7610130310059
291480f0-357e-46ea-a1cc-6392344162ac	seurat_louvain_single	75636736	72.1328125
d3b3ecb6-e689-497b-9ecf-419c149a12a2	seurat_louvain_single	15394276	14.6811256408691
7f53c348-d385-43a6-8511-741e193f6b42	seurat_louvain_single	60158920	57.3720169067383
099f3d5d-d2e7-40d0-a6b4-6669c8abdf98	seurat_louvain_single	81943920	78.1478118896484
2693d464-9cba-4a93-8fd0-6fa7487dbb75	seurat_louvain_single	16463980	15.7012748718262
9f6422b4-08e1-4a37-8910-d846a134149b	seurat_louvain_single	24046480	22.9325103759766
b1bd4858-0864-4ad1-b76a-3489c7443bc6	seurat_louvain_single	33226276	31.6870460510254
24776f45-5584-4456-87d3-71bcea97cd54	seurat_louvain_single	31203540	29.7580146789551
BCC_T_10X_GSE123813	seurat_louvain_single	14950548	14.2579536437988
BC_UNB_10X_E-MTAB-8107	seurat_louvain_single	19920448	18.9976196289062
CRC_UNB_10X_GSE132465	seurat_louvain_single	25773460	24.5794868469238
HCC_IMM_SS2_GSE140228	seurat_louvain_single	6972464	6.64945983886719
HCC_IMM_SS2_GSE140228	seurat_louvain_single	6927300	6.60638809204102
HCC_IMM_SS2_GSE140228	seurat_louvain_single	6976128	6.6529541015625
LUAD_UNB_10X_GSE123902	seurat_louvain_single	14244476	13.5845909118652
MBL_UNB_10X_EGAD00001005129	seurat_louvain_single	3592784	3.42634582519531
NPCA_UNB_10X_GSE150430	seurat_louvain_single	27619148	26.339672088623
NSCLC_UNB_10X_EMTAB6149	seurat_louvain_single	21158148	20.1779823303223
PC_UNB_10X_EGAS00001005787	seurat_louvain_single	6720852	6.40950393676758
PDA_UNB_10X_PRJCA001063	seurat_louvain_single	35211636	33.5804328918457
RCC_UNB_10X_SCP1288	seurat_louvain_single	16900336	16.1174163818359
SC_UNB_10X_GSE134520	seurat_louvain_single	14341028	13.6766700744629
